# Isolation, identification and functional characterization of cultivable bacteria from Arabian Sea and Bay of Bengal water samples reveals high diversity

**DOI:** 10.1101/2020.07.31.229039

**Authors:** Shriram N. Rajpathak, Yugandhara M. Patil, Roumik Banerjee, Asmita M. Khedkar, Pawan G. Mishra, Mandar Paingankar, Deepti D. Deobagkar

## Abstract

The oxygen minimum zone of the Arabian Sea (AS) and Bay of Bengal (BOB) is rich in organic matter and is an unusual niche. Bacteria present in the oceanic water play an important role in ecology since they are responsible for decomposing, mineralizing of organic matter and in elemental cycling like nitrogen, sulfur, phosphate. This study focuses on culturing bacteria from oxygen minimum zones (OMZ) and non-OMZ regions and their phylogenetic as well as the functional characterization. Genotypic characterization of the isolates using amplified rDNA based 16SrRNA sequencing grouped them into various phylogenetic groups such as alpha-proteobacteria, gamma-proteobacteria and unaffiliated bacteria. The cultivable bacterial assemblages encountered belonged to the genus *Halomonas*, *Marinobacter*, *Idiomarina*, *Pshyctobacter* and *Pseudoalteromonas.* Among the enzymatic activities, carbohydrate utilization activity was most predominant (100%) and microorganisms possessed amylase, cellulase, xylanase and chitinase. A large proportion of these bacteria (60%) were observed to be hydrocarbon consuming and many were resistant to ampicillin, chloramphenicol, kanamycin and streptomycin. The high diversity and high percentage of extracellular hydrolytic enzyme activities along with hydrocarbon degradation activity of the culturable bacteria reflects their important ecological role in oceanic biogeochemical cycling. Further assessment confirmed the presence of nitrogen reduction capability in these cultivable bacteria which highlights their importance in oceanic geochemical cycling.
