## Supplementary material 2 for "Isolation, identification and functional characterization of cultivable bacteria from Arabian Sea and Bay of Bengal water samples reveals high diversity"

### Sheet: Arabian Sea
Bacteria	Shape	Size (mm)	Opacity	Colour	Margin	Elevation	Gram Nature	Identified as	NCBI Accession Number
C1	Circular	1mm	Opaque	Off white	Entire	Convex	Gram Negative short thick rods	Marinobacter sp.	MH256039
C2	Circular	1mm	Opaque	Off white	Entire	Convex	Gram Negative short thick rods	Halomonas sp.	MH256040
C3	Circular	2mm	Opaque	Off white	Entire	Convex	Gram Negative thick rods	Pseudoalteromonas sp.	MH256041
C4	Circular	1.5mm	Opaque	Off white	Entire	Convex	Gram Negative long thick rods	Halomonas meridiana strain sz31	MH256042
G1	Punctiform	Punctiform	Transluscent	Off white	Entire	-	Gram positive thin rods	Marinobacter salsuginis K-W5	MH256043
G2	Irregular	1.5mm	Opaque	White	Irregular	-	Gram Negative rods	Pseudoalteromonas sp. Bac178	MH217583
G3	Circular	2mm	Opaque	Off white	Entire	-	Gram Negative thick short rods	Pseudoalteromonas shioyasakiensis strain QY19	MH256044
G4	Punctiform	Punctiform	Opaque	White	Entire	Convex	Gram Negative cylindrical rods	Halomonas axialensis strain- ACH-L-8	MH256045
G5	Circular	1mm	Opaque	White	Entire	Convex	Gram negative slender rods	Halomonas meridiana	MH256046
G6	Circular	2mm	Opaque	White	Entire	Flat	Gram positive thick rods	Psychrobacter celer strain B_IV_3825	MH256047
G7	Circular	1mm	Opaque	White	Entire	Convex	Gram Negative short rods	Paenibacillus sp.	MH256048
K1	Circular	2mm	Opaque	Creamish white	Entire	Convex	Gram Positive rods	Halomonas denitrificans strain SVD I	MH256049
K3	Circular	1-1.5mm	Opaque	Creamish white	Entire	Convex	Gram Positive rods	Pseudoalteromonas sp. Bac186	MH256050
K4	Circular	1-1.5mm	Opaque	Creamish white	Entire	Flat	Gram negative rods	Idiomarina seosinensis	MH256051
K5	Circular	1.5mm	Opaque	Creamish white	Entire	Convex	Gram Positive long rods	Halomonas sp. GX18B9-2	MH256052
K6	Circular	2mm	Opaque	Creamish white	Entire	Convex	Gram negative curved Rod	Pseudoalteromonas sp. ECSMB51	MH256053
K7	Circular	1mm	Opaque	Off White	Entire	Convex	Gram negative short rod	Pseudoalteromonas sp. ECSMB70	MH256054
K8	Circular	1mm	Opaque	Off White	Entire	Convex	Gram negative rod	Pseudoalteromonas sp. ECSMB70	MH256055
K9	Circular	0.5-0.7mm	Opaque	Off White	Entire	Convex	Gram positive short rod	Pseudoalteromonas shioyasakiensis strain NIOSSD020#192	MH256056
K10	Circular	1mm	Opaque	Off White	Entire	Convex	Gram (Varriable) short rod	Pseudoalteromonas sp. Bac186	MH256057
K11	Circular	-	Opaque	Off White	Entire	Convex	Gram positive rods	Pseudoalteromonas lipolytica strain chem16	MH256058
M1	Circular	4mm	Opaque	Creamish white	Entire	Convex	Gram negative Rods	Pseudoalteromonas shioyasakiensis strain SE3	MH256059
M2	Punctiform	Punctiform	Opaque	White	Entire	Flat	Gram negative rods	Halomonas sp.	MH256060
M3	Circular	1.5mm	Opaque	Creamish white	Entire	Convex	Gram negative Coccobacilli	Psychrobacter celer strain K-W15	MH256061
M4	Circular	2mm	Opaque	Creamish white	Entire	Convex	Gram negative Long thin rods	Idiomarina sp. PR53	MH256062
M5	Punctiform	-	Opaque	Creamish white	Entire	Convex	Gram positive long thick rods	Idiomarina sp. PR53	MH256063
M6	Circular	1-1.5mm	Opaque	White	Entire	Convex	Gram negative short thin rods	Pseudoalteromonas shioyasakiensis strain SE3	MH256064
P	Circular	2mm	Opaque	Orange	Entire	Convex	Gram negative diplococcus	Psychrobacter	MH256065
T1	Circular	1mm	Opaque	White	Entire	Flat	Gram negative short thick rods	Marinobacter sp. H054	MH256066
T2	Circular	2mm	Opaque	Creamish white	Entire	Convex	Gram negative short thick rods	Halomonas sp. whb34	MH256067
T3	Circular	1mm	Opaque	Creamish white	Entire	Convex	Gram negative Rods	Pseudoalteromonas lipolytica strain chem16	MH256068
T4	Circular	1.5mm	Opaque	Off white	Entire	Convex	Gram negative short thick rods	Halomonas sp. R-28817	MH256069
T5	Circular	1-1.5mm	Opaque	Off white	Entire	Convex	Gram positive diplococcus	Pseudoalteromonas sp.	MH256070
T6	Circular	Punctiform	Opaque	Creamish white	Entire	Convex	Gram positive short thick rods	Psychrobacter celer strain 7K1	MH256071
T7	-	Punctiform	Opaque	Off white	Entire	Convex	Gram negative short rods	Pseudoalteromonas sp. NA133	MH256072
T8	Circular	0.5mm	Opaque	Creamish white	Entire	Flat	Gram positive short thick rods	Psychrobacter celer strain B_IV_3L25	MH256073
T9	Circular	Punctiform	Opaque	White	Entire	Flat	Gram negative short thick rods	Psychrobacter sp. LZB026	MH256074
T10	Circular	1mm	Opaque	Creamish white	Entire	Flat	Gram negative short thick rods	Halomonas sp. H2-42	MH256075
T11	Circular	1.2mm	Opaque	Off white	Entire	Flat	Gram negative short thick rods	Pseudoalteromonas sp. NPYQ10A	MH256076
T12	Circular	1mm	Opaque	Creamish white	Entire	Convex	Gram negative rods	Psychrobacter celer strain 7K1	MH256077

### Sheet: Bay of Bengal
Bacteria	Shape	Size (mm)	Opacity	Colour	Margin	Elevation	Gram Nature	Identified as	NCBI Accession Number
A1	Circular	2mm	Opaque	Creamish white	Entire	Convex	Gram positive rods	Halomonas sp. MCCB 340	MH256078
A2	Circular	0.5mm	Opaque	Off white	Entire	Convex	Gram positive short rods(Coccobacilli)	Halomonas meridiana strain NIOSSD020#411	MH256079
A3	Circular	1mm	Opaque	Creamish white	Entire	Convex	Gram negative short rods(Coccobacilli)	Halomonas meridiana strain NIOSSD020#411	MH256080
A4	Circular	Punctiform	Transparent	Transluscent	-	-	Gram negative very thin rods	Marinobacter hydrocarbonoclasticus strain ss36	MH256081
A5	Circular	1-2mm	Opaque	Creamish white	Entire	Convex	Gram negative short thick rods	Halomonas meridiana strain NIOSSD020#411	MH256082
A7	Circular	1-2mm	Opaque	Creamish white	Entire	Convex	Gram positive short rods	Halomonas meridiana strain TVG01-C008	MH256083
A8	Circular	Punctiform	Transparent	Transluscent	Entire	-	Gram negative thin rods	Marinobacter salsuginis strain Xmb040	MH256084
A9	Circular	0.5mm	Opaque	Creamish white	Entire	Convex	Gram positive short rods	Halomonas meridiana strain Na6MA-1	MH256085
A12	Circular	1mm	Opaque	White	Entire	Convex	Gram negative thin rods	Marinobacter salsuginis strain Xmb040	MH256086
A13	Circular	Punctiform	Opaque	White	Entire	-	Gram positive rods	Marinobacter salsuginis strain Xmb040	MH256087
A14	Circular	2mm	Opaque	White	Entire	Convex	Gram positive thick short rods	Halomonas meridiana partial 16S rRNA gene, strain Chem17	MH256088
A16	Circular	1mm	Opaque	White	Entire	Convex	Gram negative thin rods(Variable)	Marinobacter salsuginis strain Xmb040	MH256089
A17	Circular	Punctiform	Opaque	White	Entire	-	Gram negative thin rods(Variable)	Marinobacter salsuginis strain Xmb040	MH256090
A18	Circular	1.5mm	Opaque	Off white	Entire	Convex	Gram negative rods(variable)	Marinobacter salsuginis strain Xmb040	MH256091
A20	Circular	2mm	Opaque	White	Entire	Convex	Gram negative thick long rods	Halomonas CDJ15-A06	MH256092
A21	Circular	1.5mm	Opaque	White	Entire	Convex	Gram negative thick very short rods	Halomonas aquamarina strain NIOSSD020#448	MH256093
A22	Circular	2mm	Opaque	Off white	Entire	Convex	Gram negative short thick rods	Halomonas meridiana strain NIOSSD020#411	MH256094
A23	Circular	Punctiform	Opaque	White	Entire	-	Gram negative thin long rods	Marinobacter salsuginis strain K-W5	MH256095
A24	Circular	2mm	Opaque	Off white	Entire	Convex	Gram negative short thick rods	Halomonas sp. MCCB 340	MH256096
A25	Irregular	1mm	Opaque	White	Irregular	Convex	Gram negative thin rods	Thalassospira tepidiphila strain SMT41 (only R)	MH256097
A27	Circular	Punctiform	Opaque	White	Entire	-	Gram negative thin long rods	Marinobacter salsuginis strain NIOSSD020#173	MH256098
A28	Circular	1mm	Opaque	Off white	Entire	Convex	Gram negative short thick rods	Halomonas sp. MCCB 340	MH256099
A29	Circular	0.5mm	Opaque	Off white	Entire	Convex	Gram negative very short rods	Halomonas sp. MCCB 340	MH256100
A30	Circular	1mm	Opaque	Off white	Entire	Convex	Gram negative rods	Halomonas sp. B-4211	MH256101
A31	Circular	0.5mm	Opaque	Off white	Entire	Convex	Gram positive short thick rods	Halomonas meridiana strain NIOSSD020#411	MH256102
A32	Circular	1.5mm	Opaque	Off white	Entire	Convex	Gram negative rods	Halomonas meridiana strain NIOSSD020#411	MH256103
A33	Circular	1mm	Opaque	Off white	Entire	Convex	Gram negative very short thick rods	Halomonas sp. MCCB 340	MH256104
A34	Circular	1mm	Opaque	Off white	Entire	Convex	Gram negative short thick rods	Halomonas sp. B-4211	MH256105
A35	Circular	0.7-1mm	Opaque	Off white	Entire	Convex	Gram positive cocci	Halomonas meridiana strain NIOSSD020#411	MH256106
A36	Circular	1mm	Opaque	White	Entire	Convex	Gram positive short thick rods	Halomonas axialensis strain NIOSSK079#24	MH256107
A37	Circular	0.5mm	Opaque	White	Entire	Convex	Gram negative short thick rods	Halomonas meridiana strain NIOSSD020#411	MH256108
