## Supplementary material 3 for "Isolation, identification and functional characterization of cultivable bacteria from Arabian Sea and Bay of Bengal water samples reveals high diversity"

### Sheet: Arabian sea isolates
Bacteria	Utilized Carbohydrates
C1	-
C2	Maltose, Dextrose, Trehalose, Esculin
C3	Dextrose, Trehalose, Mannose, Esculin
C4	Trehalose, Esculin
G1	Xylose, Maltose, Trehalose, Sucrose, ONPG
G2	Dextrose,Mannose,Esculin
G3	Mannose
G4	Trehalose, Esculin
G5	Maltose, Fructose, Dextrose, Trehalose, Esculin
G6	Fructose, Trehalose, Mannose
G7	Citrate, Malonate
K1	Dextrose,Esculin
K3	Maltose,Cellobiose,Esculin
K4	Maltose, Fructose, Dextrose, Mannose, Celobiose,Esculin,Citrate, Malonate
K5	Maltose, Fructose, Dextrose,Trehalose,Cellobiose,Esculin
K6	Dextrose,Trehalose,Mannose,Cellobiose,Esculin
K7	Maltose, Fructose, Dextrose,Mannose, Esculin, Citrate, Malonate
K8	Maltose, Fructose, Esculin
K9	Maltose, Fructose, Dextrose, Esculin
K10	Trehalose
K11	Maltose, Dextrose, Esculin
M1	Mannose
M4	Malonate
M5	Fructose, Dextrose, Galactose, Malonate
M6	Malonate
P	Maltose, Fructose, Dextrose,Trehalose,Mannose, Esculin
T1	Citrate, Malonate
T2	Malonate
T3	Maltose, Dextrose, Mannose, Inulin
T4	Maltose, Fructose, Dextrose,Trehalose,Mannose,Cellobiose,Esculin
T5	Fructose, Dextrose, Galactose
T6	Maltose, Cellobiose,Esculin
T7	Maltose, Fructose, Dextrose, Mannose, Esculin
T8	Esculin
T9	Maltose , Dextrose
T10	Maltose,Esculin
T11	Maltose,Esculin, Citrate, Malonate
T12	Maltose, Dextrose, Trehalose, Cellobiose, Esculin

### Sheet: Bay of Bengal isolates
Bacteria	Utilized Carbohydrates
A1	Citrate
A2	Xylose, Dextrose, Melibiose, Mannose, Cellobiose
A3	Citrate
A4	Citrate
A5	Citrate, Malonate
A7	-
A8	Citrate, Malonate
A9	Citrate, Malonate
A12	-
A13	-
A14	Citrate, Malonate
A16	-
A17	-
A18	-
A20	Maltose, Trehalose, Sorbitol, Mannitol
A21	Erythritol, Citrate, Malonate
A22	-
A23	-
A24	-
A25	Xylose, Dextrose, Galactose, Melibiose,L-Arabinose, Mannose, Citrate, Malonate
A27	-
A28	-
A29	-
A30	Dextrose, Melibiose,Mannose,Citrate, Malonate
A31	-
A32	-
A33	-
A34	Trehalose, Citrate
A35	-
A36	Dextrose, Melibiose,Mannose, Citrate
A37	Dextrose,Mannose,Citrate, Malonate
