## Supplementary material 4 for "Isolation, identification and functional characterization of cultivable bacteria from Arabian Sea and Bay of Bengal water samples reveals high diversity"

### Sheet: Arabian Sea
Bacteria	Agarase	Amylase	Cellulase	Chitinase	Xylanase	Sulfur reduction	Nitrate reduction	Hydrocarbon reduction
C1	-	-	-	-	-	-	-	-
C2	-	-	-	-	-	-	-	-
C3	-	-	-	-	-	-	-	-
C4	-	-	-	+	-	-	-	-
G1	-	-	-	-	-	-	-	-
G2	-	-	-	+	-	+	-	-
G3	-	-	-	-	+	-	-	-
G4	-	-	-	+	+	-	-	-
G5	-	-	-	-	-	-	-	-			+
G6	-	-	-	+	+	-	-	-
G7	-	-	-	-	-	-	-	-
K1	-	+	-	-	-	-	+	-
K3	-	+	+	-	-	-	-	-
K4	-	+	+	-	-	-	-	-
K5	-	-	+	-	-	-	-	-
K6	-	+	+	-	-	-	-	+
K7	-	+	+	+	-	-	-	-
K8	-	-	+	-	-	-	-	-
K9	-	-	+	-	-	-	-	-
K10	-	-	+	-	-	-	-	-
K11	-	+	+	-	-	-	-	-
M1	-	+	+	-	-	-	+	-
M2	-	+	+	-	+	+	-	-
M3	-	+	+	-	-	-	-	-
M4	-	+	+	-	+	-	-	-
M5	-	-	+	+	-	-	-	+
M6	-	-	+	+	-	-	-	+
P	-	+	+	-	+	-	+	-
T1	-	-	+	-	-	+	-	-
T2	-	-	+	-	-	-	-	+
T3	-	-	+	+	-	-	-	+
T4	-	-	+	-	-	-	-	-
T5	-	+	+	-	-	-	-	-
T6	-	+	+	-	-	-	-	-
T7	-	-	+	-	-	-	-	-
T8	-	+	+	-	-	-	-	+
T9	-	-		-	-	-	-	+
T10	-	-	+	-	+	-	-	+
T11	-	-		-	-	-	-	+
T12	-	-	+	-	+	-	-	+
C1	-	-	+	-	+	-	-	+

### Sheet: Bay of Bengal
Bacteria	Agarase	Amylase	Cellulase	Chitinase	Xylanase	Sulfur reduction	Nitrate reduction	Hydrocarbon reduction
A1	+	+	-	-	-	-	+	+
A2	+	+	+	-	-	-	-	+
A3	+	+	+	-	-	-	-	+
A4	+	-	+	-	-	-	-	-
A5	-	-	+	+	-	-	-	-
A7	+	+	-	-	-	-	-	-
A8	+	+	-	-	-	-	-	-
A9	+	+	-	-	-	-	-	+
A12	+	+	-	-	-	-	-	+
A13	+	+	-	-	-	-	-	+
A14	-	+	-	-	-	-	-	+
A16	-	+	-	-	-	-	-	-
A17	-	+	-	-	-	-	-	-
A18	+	+	+	-	-	-	-	-
A20	-	+	-	-	+	-	-	-
A21	+	+	-	-	-	-	-	+
A22	-	+	-	-	-	-	-	+
A23	+	+	-	-	-	-	-	+
A24	-	+	-	-	-	-	-	+
A25	-	+	+	-	-	-	-	+
A27	+	+	-	-	-	-	-	+
A28	-	+	-	+	-	-	-	+
A29	+	+	-	-	-	-	-	+
A30	+	+	-	-	-	-	+	+
A31	+	+	-	+	-	-	-	-
A32	-	+	-	-	-	-	-	+
A33	-	+	-	-	-	-	-	+
A34	-	+	-	-	-	-	-	+
A35	+	-	-	-	-	-	-	+
A36	-	+	-	-	-	-	-	+
A37	-	+	-	-	-	-	-	+
