## Supplementary material 5 for "Isolation, identification and functional characterization of cultivable bacteria from Arabian Sea and Bay of Bengal water samples reveals high diversity"

### Sheet: Arabian Sea
-	Sensitive to antibiotic
+	Resistant to antibiotic
Bacteria	Ampicillin	Chloramphenicol	Kanamycin	Streptomycin
	(100µg/ml)	(100µg/ml)	(100µg/ml)	(100µg/ml)
C1	+	+	+	+
C2	+	+	+	+
C3	+	+	+	+
C4	-	+	+	+
G1	+	+	+	+
G2	+	+	+	+
G3	+	+	+	+
G4	+	+	+	+
G5	+	-	+	+
G6	-	-	+	+
G7	-	+	+	+
K1	+	-	+	+
K3	-	+	+	+
K4	+	+	+	+
K5	+	+	+	+
K6	-	+	+	+
K7	-	+	+	+
K8	-	+	+	+
K9	-	+	+	+
K10	+	-	+	+
K11	+	-	+	+
M1	+	+	+	+
M2	+	-	+	+
M3	+	+	+	+
M4	+	-	+	+
M5	+	+	+	+
M6	+	+	+	+
P	+	-	+	+
T1	+	+	+	+
T2	+	-	+	+
T3	+	+	+	+
T4	+	-	+	+
T5	+	+	+	+
T6	+	+	+	+
T7	+	+	+	+
T8	+	+	+	+
T9	+	+	+	+
T10	+	+	+	+
T11	+	+	+	+
T12	-	-	+	+

### Sheet: Bay of Bengal
-	Sensitive to antibiotic
+	Resistant to antibiotic
Bacteria	Ampicillin	Chloramphenicol	Kanamycin	Streptomycin
	(100µg/ml)	(100µg/ml)	(100µg/ml)	(100µg/ml)
A1	-	+	+	+
A2	-	+	+	+
A3	-	+	+	+
A4	-	+	+	+
A5	-	+	+	+
A7	-	+	+	+
A8	-	-	+	+
A9	-	+	+	+
A12	-	+	+	+
A13	-	+	+	+
A14	-	+	+	+
A16	-	+	+	+
A17	Intermediate	+	+	+
A18	+	+	+	+
A20	+	+	+	+
A21	+	+	+	+
A22	+	+	+	+
A23	+	+	+	+
A24	Intermediate	+	+	+
A25	+	+	+	+
A27	Intermediate	+	+	+
A28	-	+	+	+
A29	-	+	+	+
A30	-	+	+	+
A31	-	+	+	+
A32	-	+	+	+
A33	-	+	+	+
A34	-	+	+	+
A35	+	+	+	+
A36	Intermediate	+	+	+
A37	-	+	+	+
